# Metagenomic profiling pipelines improve taxonomic classification for 16S amplicon sequencing data

**DOI:** 10.1101/2022.07.27.501757

**Authors:** Tyler Faits, Aubrey R. Odom-Mabey, Eduardo Castro-Nallar, Keith A. Crandall, W. Evan Johnson

## Abstract

Most experiments studying bacterial microbiomes rely on the PCR amplification of all or part of the gene for the 16S rRNA subunit, which serves as a biomarker for identifying and quantifying the various taxa present in a microbiome sample. Several computational methods exist for analyzing 16S amplicon-based metagenomics. However, the most-used bioinformatics tools cannot produce quality genus-level or species-level taxonomic calls and may underestimate the degree to which these calls are possible. We used 16S sequencing data from mock bacterial communities to evaluate the sensitivity and specificity of several bioinformatics pipelines and genomic reference libraries used for microbiome analyses, concentrating on measuring the accuracy of species-level taxonomic assignments of 16S amplicon reads. We evaluated the tools Qiime 2, Mothur, PathoScope 2, and Kraken 2 in conjunction with reference libraries from Greengenes, Silva, Kraken, and RefSeq. Profiling tools were compared using publicly available mock community data from several sources, comprising 136 samples with varied species richness and evenness, several different amplified regions within the 16S gene, and both DNA spike-ins and cDNA from collections of plated cells. PathoScope 2 and Kraken 2, both tools designed for whole-genome metagenomics, outperformed Qiime 2 using the DADA2 plugin and Mothur, both of which are theoretically specialized for 16S analyses.
