## Supplementary Tables 1-7 for "Metagenomic profiling pipelines improve taxonomic classification for 16S amplicon sequencing data"

### Sheet: Table 1
Source	Number of Samples	Species (relative contribution)	Type	Amplified region	Sequencing platform
Karstens et al. (2019)	5	Bacillus subtilis (12.5%)	Mock DNA	V4	Illumina MiSeq
		Enterococcus faecalis (12.5%)
		Escherichia coli (12.5%)
		Lactobacillus fermentum (12.5%)
		Listeria monocytogenes (12.5%)
		Pseudomonas aeruginosa (12.5%)
		Salmonella enteric (12.5%)
		Staphylococcus aureus (12.5%)
Kozich et al. (2013)	33	Acinetobacter baumannii (4.76%)	Mock DNA	V3-V4, V4, V4-V5 (pooled)	Illumina MiSeq v 2.0
		Actinomyces odontolyticus (4.76%)
		Bacillus cereus (4.76%)
		Bacteroides vulgatus (4.76%)
		Clostridium beijerinckii (4.76%)
		Deinococcus radiodurans (4.76%)
		Enterococcus faecalis (4.76%)
		Escherichia coli (4.76%)
		Helicobacter pylori (4.76%)
		Lactobacillus gasseri (4.76%)
		Listeria monocytogenes (4.76%)
		Nisseria meningitidis (4.76%)
		Porphyromonas gingivalis (4.76%)
		Propionibacteriuma acnes (4.76%)
		Pseudomonas aeruginosa (4.76%)
		Rhodobacter sphaeroides (4.76%)
		Staphylococcus aureus (4.76%)
		Staphylococcus epidemidis (4.76%)
		Streptococcus agalactiae (4.76%)
		Streptococcus mutans (4.76%)
		Streptococcus pneumoniae (4.76%)
Fouhy et al. (2016)	6	Acinetobacter baumannii (5%)	Mock DNA	V1-V4 (4 samples); V4-V5 (2 samples)	Illumina MiSeq (3 samples); Ion Torrent (3 samples)
		Actinomyces odontolyticus (5%)
		Bacillus cereus (5%)
		Bacteroides vulgatus (5%)
		Clostridium beijerinckii (5%)
		Deinococcus radiodurans (5%)
		Enterococcus faecalis (5%)
		Escherichia coli (5%)
		Helicobacter pylori (5%)
		Lactobacillus gasseri (5%)
Lluch et al. (2015)	3	Listeria monocytogenes (5%)		V3-V4	Illumina MiSeq
		Nisseria meningitidis (5%)
		Propionibacteriuma acnes (5%)
		Pseudomonas aeruginosa (5%)
		Rhodobacter sphaeroides (5%)
		Staphylococcus aureus (5%)
		Staphylococcus epidemidis (5%)
		Streptococcus agalactiae (5%)
		Streptococcus mutans (5%)
		Streptococcus pneumoniae (5%)
Fouhy et al. (2016)	23	Acinetobacter baumannii (5.1%)	Cells	V1-V2 (16 samples); V4-V5 (7 samples)	MiSeq (11 samples); Ion Torrent (12 samples)
		Actinomyces odontolyticus (4.4%)
		Bacillus cereus (3.2%)
		Bacteroides vulgatus (3.2%)
		Bifidobacterium adolescentis (0.5%)
		Clostridium beijerinckii (10.1%)
		Deinococcus radiodurans (5.7%)
		Enterococcus faecalis (0.1%)
		Escherichia coli (0.7%)
		Helicobacter pylori (6.3%)
		Lactobacillus gasseri (3.8%)
		Listeria monocytogenes (4.4%)
		Nisseria meningitidis (0.7%)
		Porphyromonas gingivalis (2.5%)
		Propionibacteriuma acnes (54.4%)
		Pseudomonas aeruginosa (0.8%)
		Rhodobacter sphaeroides (6.9%)
		Staphylococcus aureus (15.2%)
		Staphylococcus epidemidis (6.9%)
		Streptococcus agalactiae (3.8%)
		Streptococcus mutans (6.3%)
		Streptococcus pneumoniae (5.1%)
Lluch et al. (2015)	30	Escherichia coli (7.14%)	Mock DNA	V3-V4	Illumina MiSeq
		Bifidobacterium animalis (7.14%)
		Acinetobacter johnonii (7.14%)
		Aminobacter aminovorans (7.14%)
		Cupriavidus necator (7.14%)
		Devosia riboflavina (7.14%)
		Eubacterium barkeri (7.14%)
		Geofilum rubicundum (7.14%)
		Lactococcus lactis (7.14%)
		Paracoccus dentrificans (7.14%)
		Prosthecobacter fusiformis (7.14%)
		Ralstonia mannitolilytica (7.14%)
		Ralstonia pickettii (7.14%)
		Xanthomonas sp. Xanthomonas (7.14%)
Lluch et al. (2015)	21	Eubacterium barkeri (10-95%)	Mock DNA	V3-V4	Illumina MiSeq
		Geofilum rubicundum (5-90%)
Lluch et al. (2015)	12	Escherichia coli (0-100%)	Mock DNA	V3-V4	Illumina MiSeq
		Bifidobacterium animalis (0-100%)
		Cupriavidus necator (0-20%)
		Ralstonia mannitolilytica (0-33%)
		Ralstonia pickettii (0-100%)
Lluch et al. (2015)	3	Acinetobacter baumannii (0.2%)	Mock DNA	V3-V4	Illumina MiSeq
		Actinomyces odontolyticus (0.02%)
		Bacillus cereus (1.1%)
		Bacteroides vulgatus (0.02%)
		Clostridium beijerinckii (1.1%)
		Deinococcus radiodurans (0.02%)
		Enterococcus faecalis (0.02%)
		Escherichia coli (16.9%)
		Helicobacter pylori (0.2%)
		Lactobacillus gasseri (0.1%)
		Listeria monocytogenes (0.1%)
		Nisseria meningitidis (14.5%)
		Porphyromonas gingivalis (0.1%)
		Propionibacteriuma acnes (0.2%)
		Pseudomonas aeruginosa (4.0%)
		Rhodobacter sphaeroides (35.1%)
		Staphylococcus aureus (1.5%)
		Staphylococcus epidemidis (0.02%)
		Streptococcus agalactiae (0.8%)
		Streptococcus mutans (10.3%)
		Streptococcus pneumoniae (13.7%)

### Sheet: Table 2
Pipeline	Contrast	Mean	Difference	p-value1
Qiime_GG		0.637
	Mothur_Silva	0.711	0.075	0.013
	Kraken_Std	0.782	0.146	<0.001
	PS_Silva	0.888	0.252	<0.001
	PS_RefSeq2018	0.884	0.248	<0.001
	PS_RefSeq2020	0.837	0.201	<0.001
Kraken_GG		0.633
	Mothur_Silva	0. 711	0.079	0.007
	Kraken_Std	0. 782	0.15	<0.001
	PS_Silva	0.888	0.256	<0.001
	PS_RefSeq2018	0.884	0.252	<0.001
	PS_RefSeq2020	0.837	0.205	<0.001
PS_GG		0.684
	Kraken_Std	0.782	0.098	<0.001
	PS_Silva	0.888	0.204	<0.001
	PS_RefSeq2018	0.884	0.2	<0.001
	PS_RefSeq2020	0.837	0.153	<0.001
Mothur_Silva		0.711
	Kraken_Std	0.782	0.071	0.023
	PS_Silva	0.888	0.177	<0.001
	PS_RefSeq2018	0.884	0.173	<0.001
	PS_RefSeq2020	0.837	0.126	<0.001
Kraken_Std		0.782
	PS_Silva	0.888	0.106	<0.001
	PS_RefSeq2018	0.884	0.102	<0.001

### Sheet: Table 3
Pipeline	Contrast	Mean	Difference	p-value1
Qiime_GG		0.163
	Kraken_Std	0.644	0.482	<0.001
	PS_GG	0.288	0.126	<0.001
	PS_Silva	0.856	0.693	<0.001
	PS_RefSeq2018	0.668	0.506	<0.001
	PS_RefSeq2020	0.584	0.421	<0.001
Kraken_GG		0.188
	Kraken_Std	0. 644	0.456	<0.001
	PS_GG	0. 288	0.1	<0.001
	PS_Silva	0.856	0.668	<0.001
	PS_RefSeq2018	0.668	0.48	<0.001
	PS_RefSeq2020	0.584	0.396	<0.001
PS_GG		0.288
	Kraken_Std	0.644	0.356	<0.001
	PS_Silva	0.856	0.567	<0.001
	PS_RefSeq2018	0.668	0.38	<0.001
	PS_RefSeq2020	0.584	0.295	<0.001
PS_RefSeq2020		0.584
	Kraken_Std	0.644	0.061	0.031
	PS_Silva	0.856	0.272	<0.001
	PS_RefSeq2018	0.668	0.187	<0.001
Kraken_Std		0.644
	PS_Silva	0.856	0.211	<0.001
PS_RefSeq2018		0.668
	PS_Silva	0.856	0.187	<0.001

### Sheet: Table 4
Pipeline	Contrast	Mean	Difference	p-value1
Qiime_GG		0.769
	Mothur_Silva	0.892	12.4	<0.001
	PS_Silva	0.91	12.2	<0.001
	PS_RefSeq2018	0.945	17.6	<0.001
	PS_RefSeq2020	0.883	11.4	<0.001
Kraken_GG		0.723
	Mothur_Silva	0.892	16.9	<0.001
	PS_Silva	0.91	18.8	<0.001
	PS_RefSeq2018	0.945	22.2	<0.001
	PS_RefSeq2020	0.883	16	<0.001
Kraken_Std		0.721
	Mothur_Silva	0.892	17.1	<0.001
	PS_Silva	0.91	19	<0.001
	PS_RefSeq2018	0.945	22.4	<0.001
	PS_RefSeq2020	0.883	16.2	<0.001
PS_GG		0.761
	Mothur_Silva	0.892	13.1	<0.001
	PS_Silva	0.91	14.9	<0.001
	PS_RefSeq2018	0.945	18.4	<0.001
	PS_RefSeq2020	0.883	12.2	<0.001

### Sheet: Table 5
Pipeline	Contrast	Mean	Difference	p-value1
Kraken_GG		0.209
	Qiime_GG	0.406	19.7	<0.001
	Kraken_Std	0.573	36.4	<0.001
	PS_GG	0.501	29.1	<0.001
	PS_Silva	0.751	54.2	<0.001
	PS_RefSeq2018	0.9	69.1	<0.001
	PS_RefSeq2020	0.781	57.2	<0.001
Qiime_GG		0.406
	Kraken_Std	0.573	16.7	<0.001
	PS_GG	0.501	9.4	0.011
	PS_Silva	0.751	34.5	<0.001
	PS_RefSeq2018	0.9	49.4	<0.001
	PS_RefSeq2020	0.781	37.5	<0.001
PS_GG		0.501
	PS_Silva	0.751	25.1	<0.001
	PS_RefSeq2018	0.9	40	<0.001
	PS_RefSeq2020	0.781	28	<0.001
Kraken_Std		0.573
	PS_Silva	0.751	17.8	<0.001
	PS_RefSeq2018	0.9	32.7	<0.001
	PS_RefSeq2020	0.781	20.8	<0.001
PS_Silva		0.751
	PS_RefSeq2018	0.9	14.9	<0.001
PS_RefSeq2020		0.781
	PS_RefSeq2018	0.9	11.9	<0.001

### Sheet: Table 6
Pipeline	Contrast	Mean	Difference	p-value1
Qiime_GG		303
	Mothur_Silva	163	141	<0.001
	Kraken_GG	87.3	216	<0.001
	Kraken_Std	95.8	208	<0.001
	PS_GG	149	155	<0.001
	PS_Silva	105	199	<0.001
	PS_RefSeq2018	126	177	<0.001
	PS_RefSeq2020	101	202	<0.001
Mothur_Silva		163
	Kraken_GG	87.3	75.4	<0.001
	Kraken_Std	95.8	66.9	<0.001
	PS_Silva	105	58.2	<0.001
	PS_RefSeq2018	126	36.9	0.017
	PS_RefSeq2020	101	61.6	<0.001
PS_GG		149
	Kraken_GG	87.3	61.3	<0.001
	Kraken_Std	95.8	52.8	<0.001
	PS_Silva	105	44.1	0.002
	PS_RefSeq2020	101	47.5	<0.001
PS_RefSeq2018		126
	Kraken_GG	87.3	38.5	0.011

### Sheet: Table 7
Pipeline	Contrast	Mean	Difference	p-value1
Qiime_GG		487
	Kraken_GG	165	322	<0.001
	Kraken_Std	103	384	<0.001
	PS_GG	244	243	<0.001
	PS_Silva	93	394	<0.001
	PS_RefSeq2018	183	304	<0.001
	PS_RefSeq2020	141	345	<0.001
PS_GG		244
	Kraken_GG	165	79	<0.001
	Kraken_Std	103	141	<0.001
	PS_Silva	93	151	<0.001
	PS_RefSeq2018	183	60.6	<0.001
	PS_RefSeq2020	141	102	<0.001
PS_RefSeq2018		183
	Kraken_Std	103	80.4	<0.001
	PS_Silva	93	90.1	<0.001
Kraken_GG		165
	Kraken_Std	103	62	<0.001
	PS_Silva	93	71.7	<0.001
PS_RefSeq2020		141
	PS_Silva	93	48.6	0.015
